# Molecular interactions of Chd8 in mouse brain highlights a role in chromatin-associated RNA processing

**DOI:** 10.64898/2025.12.11.693549

**Authors:** Emily Smith, Cesar P. Canales, Mathew W. Kenaston, Nicolas Seban, Ayanna A. Wade, Ethan Fenton, Cory Ardekani, Stephanie Lozano, Nickolas C. Chu, Daniela Perla, Ksenia Medvedeva, Kaitlyn McCafferty, Yingjing Guo, Aspen Kopley-Smith, Abigail Ignasiak, Dylann Cullinane, Karol Cichewicz, Gabriela Grigorean, Priya S. Shah, Alex S. Nord

## Abstract

The chromatin remodeler *CHD8* is a model risk gene for neurodevelopmental disorders (NDDs). While CHD8 has nucleosome remodeling capacity, evidence suggests it participates in processes beyond chromatin regulation, raising questions about function in the brain and role in NDDs. We defined CHD8 interactions using a comprehensive multimodal omics approach. Immunoprecipitation followed by mass spectrometry (IP-MS) identified a complex interaction network enriched for chromatin remodeling, RNA processing, and cytoskeletal proteins in neonatal mouse forebrain. We implemented CHD8-TurboID in HEK293T cells, validating IP-MS signatures and further identifying a role in mitosis. In addition to DNA, Chd8 complexed with RNA in mouse forebrain, with affinity for genes associated with RNA splicing and nervous system development and overlap between Chd8-bound mRNA and promoters. Finally, Chd8 interaction affinity with RNA splicing factors was reduced in *Chd8* haploinsufficient mice. These findings expand understanding of CHD8 function and identify a dosage-sensitive NDD-relevant role in chromatin-associated RNA processing.
