## Supplementary material for "Molecular interactions of Chd8 in mouse brain highlights a role in chromatin-associated RNA processing": Table_S7

### Sheet: Sheet1
Experiment	Tissue type	Experimental Method	Biological replicate	Brains per Replicate	Sex	Protein Targets	Statistical Analysis	Parameters
Nuclear Chd8 mouse forebrain protein-protein interactions	PND2 wildtype mouse forebrain	Nuclear fractionation, Endogenous IP, DIA LC-MS/MS	3	2	1 male and 1 female per N	Chd8 C-terminus, Chd8 N-terminus, Pold1, IgG	Spectronaut v.18	Direct DIA analysis mode, UNIPROT FASTA for mus musculus, default mass tolerance/accuracy for fragment identification, minimum sequence length was 7 amino acids, maximum peptide mass of 4600 Da, FDR < 1% for peptide spectrum matches
							SAINTexpress	Galaxy APOSTL server, default
							DEP	Proteins must be detected in 2/3 replicates for at least one group, vsn normalization, MinProb imputation
							Network GO Enrichment	STRING Enrichment in Cytoscape v3.10.3
							Permutation Test: SFARI enrichment	SFARI enrichment, Background: all proteins detected after IP and SFARI category 1 genes
							Permutation Test: Previously Published Proteomics	Overlap between Chd8 protein interactors identified here and other published Chd8 proteomics data, Background: all proteins detected after IP in this study and all proteins listed as detected by other publications
							Permutation Test: Experimental Conditions	Overlap with TurboID and HEK IP proteomics in this study, Background: all proteins detected after IP or TurboID in this study
							GO Enrichment Analysis	Enrichr in R studio, default background and settings
Whole cell Chd8 mouse forebrain protein-protein inteactions	PND2 wildtype mouse forebrain	Whole cell lysis, Endogenous IP, DDA LC-MS/MS	4	1	Unknown	Chd8 C-terminus, Chd8 N-terminus, IgG	FragPipe v.19	UNIPROT FASTA for mus musculus, precursor mass tolerance -/+ 20ppm fr fragments, 2 missed cleavage allowed, minimum peptide sequence was 7 amino acids, FDR < 1% for peptide spectrum matches
							IonQuant v.8.10	Match Between Runs enabled, accepted identifications with at least one unique peptide
							SAINTexpress	Galaxy APOSTL server, default
							DEP	Proteins must be detected in 3/4 replicates for at least one group, vsn normalization, MinProb imputation
							GO Enrichment Analysis	Enrichr in R studio, default background and settings
Whole cell Chd8 HEK protein-protein interactions	HEK	Whole cell lysis, Endogenous IP, DDA LC-MS/MS	2			Chd8 C-terminus, Chd8 N-terminus, IgG	FragPipe v.19	UNIPROT FASTA for homo sapiens, precursor mass tolerance -/+ 20ppm fr fragments, 2 missed cleavage allowed, minimum peptide sequence was 7 amino acids, FDR < 1% for peptide spectrum matches
							IonQuant v.8.10	Match Between Runs enabled, accepted identifications with at least one unique peptide
							SAINTexpress	Galaxy APOSTL server, default
							DEP	Proteins must be detected in 1/2 replicates for at least one group, vsn normalization, MinProb imputation
							Permutation Test: Experimental Conditions	Overlap with nuclear Chd8 IP and TurboID proteomics in this study, Background: all proteins detected after IP or TurboID in this study
							GO Enrichment Analysis	Enrichr in R studio, default background and settings
CHD8-Turbo HEK protein-protein interaction	HEK	Whole cell lysis, TurboID, DIA LC-MS/MS	3			Biotinylated proteins	Spectronaut v.18	Direct DIA analysis mode, UNIPROT FASTA for homo sapiens, default mass tolerance/accuracy for fragment identification, minimum sequence length was 7 amino acids, maximum peptide mass of 4600 Da, FDR < 1% for peptide spectrum matches
							SAINTexpress	Galaxy APOSTL server, default
							DEP	Proteins must be detected in 2/3 replicates for at least one group, vsn normalization, MinProb imputation
							Network GO Enrichment	STRING Enrichment in Cytoscape v3.10.3
							Permutation Test: Experimental Conditions	Overlap with nuclear Chd8 IP and HEK IP proteomics in this study, Background: all proteins detected after IP or TurboID in this study
							GO Enrichment Analysis	Enrichr in R studio, default background and settings
RIP-seq	PND2 wildtype mouse forebrain	Nuclear fractionation, Endogenous RIP, RNA sequencing	3	4	2 male and 2 female per N	Chd8 C-terminus, Chd8 N-terminus, Hnrnpa2b1, IgG	Illumina NovaSeq 6000 S4 system	paired-end 150
							STAR v.2.5.4b	aligned to mouse genome (GRCm38/mm10)
							DESeq2	20 genebody counts in a minimum of 1 IP sample, DESeq2 size-factor normalization
							Permutation test: RNA and Chromatin	Overlap between genes identified in CHD8 CHIP-seq and TaDa-seq, Background: all genes with at least 20 genebody counts in either the IgG or Chd8C samples
Chd8 heterozygous mouse forebrain protein-protein interactions	PND2 5bpdel/+ mouse forebrain	Nuclear fractionation, Endogenous IP, DIA LC-MS/MS	3	2	1 male and 1 female per N	Chd8 C-terminus, Chd8 N-terminus	Spectronaut v.18	Direct DIA analysis mode, UNIPROT FASTA for mus musculus, default mass tolerance/accuracy for fragment identification, minimum sequence length was 7 amino acids, maximum peptide mass of 4600 Da, FDR < 1% for peptide spectrum matches
							SAINTexpress	Galaxy APOSTL server, default
							DEP	Proteins must be detected in 2/3 replicates for at least one group, vsn normalization, MinProb imputation
							GO Enrichment Analysis	Enrichr in R studio, default background and settings
							Permutation Test: GO term affinity	Average fold change in GO term interaction affinity, Background: logFC from the full set of Chd8 interactors
